# Introgression, hominin dispersal and megafaunal survival in Late Pleistocene Island Southeast Asia

**DOI:** 10.1101/2020.07.24.219048

**Authors:** João C. Teixeira, Guy S. Jacobs, Chris Stringer, Jonathan Tuke, Georgi Hudjashov, Gludhug A. Purnomo, Herawati Sudoyo, Murray P. Cox, Ray Tobler, Chris S.M. Turney, Alan Cooper, Kristofer M. Helgen

## Abstract

The hominin fossil record of Island Southeast Asia (ISEA) indicates that at least two endemic ‘super-archaic’ species – *Homo luzonensis* and *H. floresiensis* – were present around the time anatomically modern humans (AMH) arrived in the region >50,000 years ago. Contemporary human populations carry signals consistent with interbreeding events with Denisovans in ISEA – a species that is thought to be more closely related to AMH than the super-archaic endemic ISEA hominins. To query this disparity between fossil and genetic evidence, we performed a comprehensive search for super-archaic introgression in >400 modern human genomes. Our results corroborate widespread Denisovan ancestry in ISEA populations but fail to detect any super-archaic admixture signals. By highlighting local megafaunal survival east of the Wallace Line as a potential signature of deep, pre-*H. sapiens* hominin-faunal interaction, we propose that this understudied region may hold the key to unlocking significant chapters in Denisovan prehistory.
