## Supplementary material for "Introgression, hominin dispersal and megafaunal survival in Late Pleistocene Island Southeast Asia": TableS1

### Sheet: Sheet1
Table S1. Individuals used in the current study, split by population group and continental geographic origin.
	West_Eurasia		Central_Asia,_Siberia		South_Asia		Est_Asia		America		Southeast_Asia		West_ISEA		East_ISEA		Papua New Guinea		Oceania
	Group	Individual ID	Group	Individual ID	Group	Individual ID	Group	Individual ID	Group	Individual ID	Group	Individual ID	Group	Individual ID	Group	Individual ID	Group	Individual ID	Group	Individual ID
	Abkhasian	LP6005442-DNA_C02	Aleut	LP6005443-DNA_A03	Balochi	LP6005441-DNA_C01	Dai	LP6005441-DNA_D04	Chane	LP6005519-DNA_D01	Burmese	LP6005519-DNA_A06	Bali	BLI615	Alor	ALR03	Bougainville	LP6005441-DNA_A03	Australian	SS6004477
		LP6005442-DNA_D02		LP6005443-DNA_H02		LP6005441-DNA_D01		LP6005443-DNA_B01	Chipewyan	LP6005442-DNA_H06		LP6005519-DNA_B06	Borneo	LP6005519-DNA_E06		ALR04		LP6005441-DNA_B03		SS6004478
	Basque	LP6005441-DNA_C02	Eskimo_Naukan	LP6005443-DNA_F03	Burusho	LP6005441-DNA_E03		LP6005592-DNA_D03		LP6005443-DNA_F05	Cambodian	LP6005441-DNA_G03		LP6005519-DNA_F06		ALR06	New_Britain	UV002	Hawaiian	LP6005592-DNA_H03
		LP6005441-DNA_D02		LP6005443-DNA_G03		LP6005441-DNA_F03		SS6004467	Cree	LP6005442-DNA_A07		LP6005441-DNA_H03		TL003		ALR11		UV003	Maori	LP6005592-DNA_B02
	Chechen	LP6005442-DNA_D03	Kyrgyz	LP6005677-DNA_A02	Kapu	LP6005519-DNA_A04	Daur	LP6005441-DNA_F04		LP6005442-DNA_B07	Kinh	LP6005442-DNA_C11		TL004		ALR21		UV008
	English	LP6005442-DNA_E10		LP6005677-DNA_B02		LP6005519-DNA_B04	Han	LP6005441-DNA_C05	Karitiana	LP6005441-DNA_G06		LP6005442-DNA_D11		TL032	Flores	BNA01		UV030
		LP6005442-DNA_F10	Tubalar	LP6005442-DNA_E12	Kurumba	LP6007072-DNA_A01		LP6005441-DNA_D05		LP6005441-DNA_H06	Thai	LP6005443-DNA_A07		TL038		BNA03-F		UV031
	Georgian	LP6005442-DNA_A04		LP6005442-DNA_F12	Mala	LP6005519-DNA_E04		SS6004469		SS6004476		LP6005443-DNA_B07		TL097		BNA05		UV034
		LP6005442-DNA_B04	Altaian	LP6005442-DNA_F02		LP6005519-DNA_F04	Hezhen	LP6005441-DNA_G05	Mayan	LP6005441-DNA_G07				TL113		BNA12-F		UV275B
	Iranian	LP6005442-DNA_C04	Eskimo_Sireniki	LP6005443-DNA_B03		LP6007075-DNA_A01		LP6005441-DNA_H05		LP6005441-DNA_H07				TL119		BNA14-F		UV287B
		LP6005443-DNA_B10		LP6005443-DNA_H03	Relli	LP6005519-DNA_A05	Japanese	LP6005441-DNA_C06	Mixe	LP6005443-DNA_E11			Java	DNG02		BNA21-F		UV291
	North_Ossetian	LP6005443-DNA_E10	Mansi	LP6005443-DNA_F04		LP6005519-DNA_B05		LP6005441-DNA_D06		LP6005443-DNA_F11				DNG05		BNA22-F		UV293
		LP6005443-DNA_F10		LP6005443-DNA_G04	Yadava	LP6005519-DNA_C04		LP6005592-DNA_C02		SS6004479				DNG06		BNA25-F		UV321B
	Polish	LP6005592-DNA_E02	Ulchi	LP6005442-DNA_G12		LP6005519-DNA_D04	Korean	LP6005443-DNA_C06	Mixtec	LP6005443-DNA_G11				DNG09		BNA26-F		UV322B
	Sardinian	LP6005441-DNA_C11		LP6005442-DNA_H12	Bengali	LP6005442-DNA_G09		LP6005443-DNA_D06		LP6005443-DNA_H11				DNG17		BNA29-F		UV344B
		LP6005441-DNA_D11	Chukchi	LP6005443-DNA_C03		LP6005442-DNA_H09	Lahu	LP6005441-DNA_B07	Nahua	LP6005519-DNA_A03				DNG34		BNA40-F		UV350
		SS6004474	Even	LP6005443-DNA_B04	Hazara	LP6005441-DNA_E05		LP6005443-DNA_E01		LP6005519-DNA_B03			Mentawai	MTW007		BRE05		UV355B
	Tuscan	LP6005441-DNA_G12		LP6005443-DNA_C04		LP6005441-DNA_F05	Miao	LP6005441-DNA_C08	Piapoco	LP6005441-DNA_B04				MTW020		BRE06		UV368B
		LP6005441-DNA_H12		LP6005592-DNA_F03	Kashmiri_Pandit	LP6007076-DNA_A01		LP6005441-DNA_D08	Pima	LP6005441-DNA_E10				MTW030		BRE10	New_Guinea	EGAN00001279031
	Adyegi	LP6005441-DNA_A01	Mongola	LP6005441-DNA_E08	Kusunda	LP6005443-DNA_C09	Naxi	LP6005441-DNA_B09		LP6005441-DNA_F10				MTW058		CBL002		EGAN00001279032
		LP6005441-DNA_B01		LP6005441-DNA_F08		LP6005443-DNA_D09		LP6005443-DNA_E09	Quechua	LP6005519-DNA_G02				MTW062		CBL006		EGAN00001279033
	Bedoiun	LP6005441-DNA_E02	Yakut	LP6005442-DNA_F01	Onge	LP6007073-DNA_A01	Oroqen	LP6005441-DNA_E09		LP6005677-DNA_E01				MTW078		CBL010		EGAN00001279034
		LP6005441-DNA_F02		LP6005443-DNA_D02		LP6007074-DNA_A01		LP6005441-DNA_F09		LP6005677-DNA_F01			Nias	NIAS01		CBL018		EGAN00001279035
	Crete	LP6007068-DNA_A01	Eskimo_Chaplin	LP6005443-DNA_D03	Sherpa	LP6005592-DNA_E05	She	LP6005443-DNA_F01	Surui	LP6005441-DNA_A12				NIAS02		CBL019		EGAN00001279036
		LP6007069-DNA_A01	Itelman	LP6005443-DNA_D04		LP6005592-DNA_F05		LP6005443-DNA_G01		LP6005441-DNA_B12				NIAS03		CBL022		EGAN00001279037
	Estonian	LP6005442-DNA_G03	Tlingit	LP6005443-DNA_D05	Brahmin	LP6005519-DNA_G03	Tujia	LP6005441-DNA_F12	Zapotec	LP6005443-DNA_A12				NIAS04		CBL025		EGAN00001279038
		LP6005442-DNA_H03		LP6005443-DNA_E05		LP6005519-DNA_H03		LP6005443-DNA_A02		LP6005677-DNA_D01				NIAS08		CBL027		EGAN00001279039
	Greek	LP6005442-DNA_G07			Irula	LP6005519-DNA_C05	Tu	LP6005441-DNA_D12						NIAS10		CBL054		EGAN00001279040
		LP6005443-DNA_A06				LP6005519-DNA_D05		LP6005443-DNA_H01						NIAS12		CBL33		EGAN00001279041
	Iraqi_Jew	LP6005592-DNA_E01			Kharin	LP6007071-DNA_A01	Uygur	LP6005442-DNA_B01						NIAS13		CBL34		EGAN00001279042
		LP6005592-DNA_F01			Madiga	LP6005519-DNA_G04		LP6005443-DNA_B02						NIAS15		CBL49		EGAN00001279043
	Norwegian	LP6005592-DNA_B01				LP6005519-DNA_H04	Xibo	LP6005442-DNA_D01						NIAS16		CBL55		EGAN00001279044
	Russian	LP6005441-DNA_G10			Pathan	LP6005441-DNA_C10		LP6005443-DNA_C02						NIAS17		RAM003		EGAN00001279045
		LP6005441-DNA_H10				LP6005441-DNA_D10	Yi	LP6005442-DNA_G01						NIAS21		RAM005		EGAN00001279046
	Spanish	LP6005442-DNA_A11			Sindhi	LP6005441-DNA_G11		LP6005442-DNA_H01						NIAS26		RAM008		EGAN00001279047
		LP6005442-DNA_B11				LP6005441-DNA_H11								NIAS33		RAM022		EGAN00001279048
	Yemenite_Jew	LP6005592-DNA_G01			Brahui	LP6005441-DNA_C03								NIAS38		RAM024		EGAN00001279049
		LP6005592-DNA_H01				LP6005441-DNA_D03							Philippines	LP6005519-DNA_C06		RAM025		EGAN00001279050
	Albanian	LP6005677-DNA_B01			Kalash	LP6005441-DNA_E06								LP6005519-DNA_D06		RAM027-F		EGAN00001279051
	Bergamo	LP6005441-DNA_A06				LP6005441-DNA_F06							Sulawesi	KJG02		RAM034-F		EGAN00001279052
		LP6005441-DNA_B06			Khonda_Dora	LP6005519-DNA_E05								KJG04		RAM035-F		EGAN00001279053
	Czech	LP6005443-DNA_H05			Makrani	LP6005441-DNA_C07								KJG08		RAM036-F		EGAN00001279054
	Finnish	LP6005442-DNA_C10				LP6005441-DNA_D07								KJG18		RAM038		EGAN00001279055
		LP6005442-DNA_D10			Punjabi	LP6005442-DNA_A12								KJG25		RAM039-F		LP6005441-DNA_A10
		LP6005592-DNA_A02				LP6005442-DNA_B12								KJG32		RAM041-F		LP6005441-DNA_B10
	Hungarian	LP6005442-DNA_B08				LP6005592-DNA_A04								SLW13		RAM043-F		LP6005443-DNA_A08
	Jordanian	LP6005442-DNA_E04				LP6005592-DNA_B04								SLW36		RAM045-F		LP6005443-DNA_B08
		LP6005442-DNA_F04			Tibetan	LP6005592-DNA_G05								SLW40		RAM067		LP6005443-DNA_C07
		LP6005592-DNA_G03				LP6005619-DNA_A01								SLW42		RAM087		LP6005443-DNA_C08
	Orcadian	LP6005441-DNA_C09												SLW51		RAM105		LP6005443-DNA_D07
		LP6005441-DNA_D09												SLW54	Kei	DTT-KEI-006		LP6005443-DNA_D08
	Saami	LP6005592-DNA_C01											Sumatra	SMT01		DTT-KEI-031		LP6005443-DNA_E07
		LP6005592-DNA_D01												SMT03		FAN-KEI-011		LP6005443-DNA_E08
	Tajik	LP6005519-DNA_C03												SMT05		FAN-KEI-024		LP6005443-DNA_F07
		LP6005519-DNA_D03												SMT12		WAR-KEI-005		LP6005443-DNA_F08
	Armenian	LP6005442-DNA_G02												SMT22		WAR-KEI-030		LP6005443-DNA_G07
		LP6005519-DNA_F03												SMT23	Lembata	FLT018		LP6005443-DNA_H07
	Bulgarian	LP6005442-DNA_A03												SMT39		FLT020		MPI-025
		LP6005442-DNA_B03											Taiwan	LP6005442-DNA_C07		FLT022		MPI-030
	Druze	LP6005441-DNA_G04												LP6005442-DNA_E07		FLT042		MPI-065
		LP6005443-DNA_D01												LP6005443-DNA_G05		FLT060		MPI-070
	French	LP6005441-DNA_A05														FLT077		MPI-074
		LP6005441-DNA_B05														FLT078		MPI-296
		SS6004468													Tanimbar	ALK-TBR-025		MPI-376
	Icelandic	LP6005442-DNA_D08														FDT-TBR-004		NG02-F
		LP6005443-DNA_B06														MKT-TBR-007		NG06
	Lezgin	LP6005442-DNA_G04														SLD-TBR-001		NG09-F
		LP6005442-DNA_H04														SLD-TBR-022		NG63-F
	Palestinian	LP6005441-DNA_G09														TMB-TBR-027		NG65-F
		LP6005441-DNA_H09																NG66
		LP6005592-DNA_B03																NG88-F
	Samaritan	LP6005592-DNA_D04																SS6004472
	Turkish	LP6005677-DNA_A03
		LP6005677-DNA_C03
